# Nest Ecology-associated Impacts of Wastewater on Wild Bee Microbiomes

**DOI:** 10.1101/2025.09.09.675205

**Authors:** Lyna Ngor, Evan Palmer-Young, Helen Vo, Ali Alkhunder, Viraj Verma, Quinn McFrederick

## Abstract

Anthropogenic pollution affects environments differently depending on proximity to pollution source, exposure route, and species ecology. Thus, understanding organism’s ecological role and exposure route to contaminants is central to assessing pollution impact. Treated municipal wastewater releases contaminants into waterways and alters microbial communities. Plants absorb contaminants and expose animals through foraging and nest-building activities. Nesting ecology differences of ground vs wood cavity-nesting bees offers insight into niche-specific susceptibility to pollution. Because contaminants bind to soil strongly, ground-nesting bees near wastewater are likely most impacted, while wood cavity-nesting bees likely less impacted since plants’ ability to uptake contaminants are species dependent. We compared gut microbiomes of directly exposed soil-nesting *Halictus ligatus* and indirectly exposed wood-nesting *Ceratina* spp. upstream/downstream of wastewater. We collected bees, flowers, and soil, and analyzed their bacteria microbiomes (16S rRNA). Wastewater altered ground-nesting *H. ligatus* microbiome >18 times greater than wood cavity-nesting *Ceratina* adults. *Ceratina* larvae and pollen provisions showed significant but smaller shifts. Conversely, soil and flower microbiomes remained stable, indicating higher resilience. These results demonstrate that exposure routes drive contaminants susceptibility, with animal-associated microbes most vulnerable. Because bees are important pollinators and biodiversity contributors, these disruptions point to broader ecological risks in increasingly contaminated landscapes.
