## supplementary table for "Nest Ecology-associated Impacts of Wastewater on Wild Bee Microbiomes"

### Sheet: PERMANOVA
Host-type	n	Types-of-analysis	R² %	R²	F-stat.	p-value	R²-folds-comp-to-CT-AD
Halictus and ceratina adults	204	PERMANOVA		0.17964	14.598	0.001***	n/a
Halictus	86	PERMANOVA	24.744	0.24744	27.62	0.001***	18.3153
Ceratina adults	118	PERMANOVA	1.351	0.01351	1.5886	0.019*	1
Ceratina larvae	149	PERMANOVA	4.152	0.04152	6.3673	0.001***	3.07328
Ceratina pollen provision	109	PERMANOVA	4.031	0.04031	4.494	0.001***	2.98372

### Sheet: Alpha-diversity
Host-type	Types-of-analysis	w	p-value
Halictus	Wilcox-richness	767.5	0.227
Halictus	Wilcox-evenness	1330	0.000165***
Ceratina adults	Wilcox-richness	1342.5	0.308
Ceratina adults	Wilcox-evenness	1309	0.2254
Ceratina larvae	Wilcox-richness	2502	0.3508
Ceratina larvae	Wilcox-evenness	2403	0.1899
Ceratina pollen provision	Wilcox-richness	1641.5	0.3412
Ceratina pollen provision	Wilcox-evenness	1572	0.5958

### Sheet: Beta-diversity
Host-type	Mean-Distance-Between	Mean-Distance-Within	Standard-Diviation_Distance-Between	Standard-Diviation_Distance-Within
Halictus	0.953	0.68	0.139	0.232
Ceratina adults	0.948	0.931	0.0898	0.15
Ceratina larvae	0.976	0.921	0.0585	0.163
Ceratina pollen provision	0.868	0.824	0.0917	0.159

### Sheet: alpha-rarefrac
Host-type	Number of location	samp.depth	samp.retain	total sample	samp.below-depth	total-reads	reads-drop	read-retain
Halictus	14	9000	86	133	47	9881904	9107904	774000
Ceratina adults	12	9000	118	126	8	21139361	20077361	1062000
Ceratina larvae	11	20000	149	160	11	15925542	12945542	2980000
Ceratina pollen provision	14	50000	109	117	8	18571315	13121315	5450000
total	n/a	n/a	462	536	74	65518122	55252122	10266000
